# Pollen-feeding delays reproductive senescence and maintains toxicity of *Heliconius erato*

**DOI:** 10.1101/2023.01.13.523799

**Authors:** Erika C. Pinheiro de Castro, Josie McPherson, Glennis Jullian, Anniina L. K. Mattila, Søren Bak, Stephen H. Montgomery, Chris Jiggins

## Abstract

Dietary shifts may act to ease energetic constraints and allow organisms to optimise life-history traits. *Heliconius* butterflies differ from other nectar-feeders due to their unique ability to digest pollen, which provides a reliable source of amino acids to adults. Pollen-feeding has been associated with prolonged adult lifespan and increased fertility, yet there is a lack of empirical data demonstrating how pollen consumption influences key fitness traits, including chemical defences and adult body weight, as well as fertility over their elongated lifespan. Here, we investigated the effect of pollen-feeding on fertility, weight and chemical defences, as well as offspring defences, controlling for butterfly age and sex. Recently emerged *Heliconius erato* butterflies of similar size were fed for 14 or 45 days on one of three diets: sugar solution only, or sugar solution replenished with either amino acid supplement or pollen. At the end of the experiment, oviposition assays were performed to evaluate fertility, and afterwards all butterflies and eggs were weighed and used for quantification of cyanogenic glucosides (CG). We found that there is an age-specific and sex-specific effect of pollen-feeding on butterfly weight, with both the sugar-only and amino-acid supplement diets reducing the weight of old females (45d), but not young females (14d) or males of any age. Females fed only sugar significantly reduced their egg-laying through adulthood, whereas females that had access to pollen maintained their fertility. Diet had a significant effect on the maintenance of the chemical defence of females, but not males. Curiously, even though females that have access to pollen were heavier, more toxic and laid more eggs, this did not translate into improvements in offspring defences, as eggs from butterflies of all ages and diet treatments had similar CG content. Our results emphasise the importance of controlling for age-specific and sex-specific effects in studies of life-history evolution and demonstrate that dietary novelty can relax energetic constraints.
