## Supplementary material for "Pollen-feeding delays reproductive senescence and maintains toxicity of *Heliconius erato*": Dataset on diet protein content

### Sheet: ST curve
mg BSA /mL	Abs660
0	0
0.05	0.016
0.1	0.026
0.2	0.082
0.3	0.121
0.4	0.164
0.5	0.217
1	0.458

### Sheet: Samples
Samples	Collection	Total vol	Vol drying (uL)	DW (mg)	Sample conc (mg/uL)		Abs660	Dilution	ug/uL in 100uL		ug/mg DW
C1	na	10000	na	20	0.002	20	0.61	0.61	1.34297	13429.7	671.487	651.702	19.9679
C2	na	10000	na	20	0.002	20	0.592	0.592	1.30412	13041.2	652.061
C3	na	10000	na	20	0.002	20	0.573	0.573	1.26311	12631.1	631.556
P1	10 flowers	100	37.5	6	0.16	16	0.369	0.738	1.61925	161.925	10.1203	9.18555	0.968138
P2	10 flowers	100	17.5	2.4	0.137143	13.7143	0.254	0.508	1.12281	112.281	8.18719
P3	10 flowers	100	30	4.3	0.143333	14.3333	0.301	0.602	1.32571	132.571	9.24912
L3	20 flower	200	40	1.3	0.0325	6.5	0.017	0.017	0.0630261	12.6052	1.93927	1.7134	0.447553
L2	20 flower	200	40	1	0.025	5	0.011	0.011	0.0500755	10.0151	2.00302
L1	20 flower	200	40	1.6	0.04	8	0.01	0.01	0.0479171	9.58342	1.19793
