## Supplementary material for "Pollen-feeding delays reproductive senescence and maintains toxicity of *Heliconius erato*": Metadata

ID	Diet	Age	Sex	Weight	linT	lotT	elotT	totalT	eggs	olinT	olotT	oelotT	ototalT	ototalO
C1	sugar + CCF	45d	F	95.3	30.35361822	23.42086236	104.1576936	157.9321742	5	0.50600872	0.75342536	11.99634816	13.25578224	2.651156448
C2	sugar + CCF	45d	F	90					5	4.924856658	7.858595246	9.830418034	22.61386994	4.522773988
C3	sugar + CCF	45d	F	107.2	206.8238136	166.3063627	95.23696992	468.3671462	3	4.378975457	6.742332643	7.386455793	18.50776389	6.169254631
C4	sugar + CCF	45d	F	110.5	156.9927701	133.5106934	92.56505784	383.0685214	9	6.712453872	11.5386161	17.74232764	35.99339761	3.999266401
C5	sugar + CCF	45d	F	83.6	254.494069	226.9357526	163.7415168	645.1713384	4	3.071483179	4.557429727	6.841719688	14.47063259	3.617658148
NP1	sugar	45d	F	79.5	162.727403	125.3189734	55.31998908	343.3663655	3	3.716469055	6.179018338	6.032070007	15.9275574	5.3091858
NP2	sugar	45d	F	88.5	261.4225469	227.4685171	127.3621104	616.2531744	2	2.006975859	3.348920564	3.717235171	9.073131594	4.536565797
NP3	sugar	45d	F	73.8	64.34346768	45.93280344	84.7680804	195.0443515	0
NP4	sugar	45d	F	78.4	69.7637886	74.06744064	62.80844424	206.6396735	1	0.287814406	0.972594197	2.773696086	4.03410469	4.03410469
NP5	sugar	45d	F	61.8	104.3329404	97.31659488	92.7086652	294.3582005	0
C9	sugar + CCF	45d	M	91	137.3550586	98.10936576	38.247381	273.7118053
C10	sugar + CCF	45d	M	112	17.95799847	16.23197511	60.64719432	94.8371679
C11	sugar + CCF	45d	M	66	47.4390912	28.5822669	29.43361026	105.4549684
C12	sugar + CCF	45d	M	86	120.1887221	85.4759496	15.54514596	221.2098176
C13	sugar + CCF	45d	M	67	123.2054801	92.89700112	18.08441082	234.186892
C14	sugar + CCF	45d	M	66	101.3289962	81.49348272	44.58808728	227.4105662
C15	sugar + CCF	45d	M	93	162.5744894	145.2676003	41.5452576	349.3873474
NP9	sugar	45d	M	67	114.5355542	78.43297296	31.21682748	224.1853547
NP10	sugar	45d	M	68	13.72749432	9.31930026	36.60434568	59.65114026
NP11	sugar	45d	M	85	132.1541935	92.08980024	59.5244604	283.7684542
NP12	sugar	45d	M	55	146.3559242	130.3611173	51.48860652	328.205648
NP13	sugar	45d	M	68	137.9963278	82.55280456	38.92455648	259.4736888
NP14	sugar	45d	F	88.8	80.38497456	92.00259864	92.09591856	264.4834918
NP6	sugar	45d	F	45.3	51.03518484	31.2238338	21.42617904	103.6851977
NP7	sugar	45d	F	71.3	189.0104626	175.7185056	134.2853402	499.0143084
NP8	sugar	45d	F	86.3	129.8123866	117.7921433	126.2630506	373.8675804
C6	sugar + CCF	45d	F	54.2	66.41614848	33.25805532	129.582883	229.2570868
C7	sugar + CCF	45d	F	94.3	132.3295202	108.1563132	61.78056204	302.2663955
C8	sugar + CCF	45d	F	100.3	165.9346637	168.0265963	53.9633826	387.9246426
NP22	sugar	45d	F	111	89.00984328	72.53406	0	161.5439033	0
NP24	sugar	45d	F	113	90.27747216	79.54271544	29.20437084	199.0245584	5	7.028779575	10.19343478	9.27706402	26.49927838	5.299855675
NP21	sugar	45d	F	101	87.24499656	59.65773588	22.8368403	169.7395727	2	1.487432367	3.020384831	1.900418763	6.408235961	3.204117981
NP36	sugar	45d	F	92	136.033759	90.5983332	27.60517164	254.2372638	5	4.518250696	7.855708084	7.477949666	19.85190845	3.970381689
NP33	sugar	45d	F	114	122.8505731	89.51885376	37.23625092	249.6056778	4	5.610916117	6.717405218	5.948750673	18.27707201	4.569268002
NP28	sugar	45d	F	126	104.0803044	120.4809451	44.15768256	268.7189321	0
NP29	sugar	45d	F	117	118.974533	97.0209264	39.51199512	255.5074546	6	4.518250696	7.855708084	7.477949666	19.85190845	3.308651408
NP32	sugar	45d	F	137	123.2057465	99.20733336	45.84299556	268.2560754	8	8.65737837	15.72434024	13.32739334	37.70911196	4.713638995
F9	sugar + flowers	45d	F	112	160.1168074	110.6767236	55.20592992	325.9994609	5
F1	sugar + flowers	45d	F	117	208.3781333	189.3364296	50.08381272	447.7983756	3	4.134036752	7.482214777	3.714312586	15.33056411	5.110188038
F2	sugar + flowers	45d	F	111	224.3605526	176.1821659	22.99465344	423.537372	13	16.18181322	21.91829871	10.09586414	48.19597607	3.707382775
F11	sugar + flowers	45d	F	130	180.5991134	144.8789938	72.5305968	398.008704	9	11.37311626	16.83920536	14.26897853	42.48130016	4.720144462
F6	sugar + flowers	45d	F	128	76.68117984	54.96196968	137.3745058	269.0176553	8
F5	sugar + flowers	45d	F	139	308.0066717	232.7513357	92.25399144	633.0119988	8	8.343304476	12.14532248	10.35894434	30.84757129	3.855946411
F12	sugar + flowers	45d	F	119	23.12323806	13.98409746	68.5037166	105.6110521	6	6.174093207	11.62244809	12.44252437	30.23906567	5.039844278
F14	sugar + flowers	45d	F	122	188.6116795	153.1730203	75.61278264	417.3974825	4	3.910048801	6.311662752	6.107935823	16.32964738	4.082411844
F16	sugar + flowers	45d	M	110	197.0704834	194.1942869	0	391.2647702
F13	sugar + flowers	45d	M	71	59.67187728	35.20174524	17.84145513	112.7150777
F4	sugar + flowers	45d	M	102	270.3107165	263.1583205	-0.222	533.247037
F10	sugar + flowers	45d	M	122	220.8305395	166.8585566	26.12734872	413.8164449
F7	sugar + flowers	45d	M	70	11.37088551	9.35223507	59.8267134	80.54983398
F8	sugar + flowers	45d	M	113	216.1836	226.40892	34.78220076	477.3747208
F15	sugar + flowers	45d	M	112	229.8080952	190.0401163	0	419.8482115
F3	sugar + flowers	45d	M	70	12.35951034	16.70080914	43.75138704	72.81170652
NP25	sugar	45d	M	107	71.793246	60.4242264	0	132.2174724
NP31	sugar	45d	M	79	74.87033472	43.81833336	23.60743116	142.2960992
NP23	sugar	45d	M	113	85.79662416	46.275789	18.5000814	150.5724946
NP30	sugar	45d	M	95	81.16672536	50.87120676	26.11395546	158.1518876
NP34	sugar	45d	M	107	132.3803227	118.3892434	54.13338576	304.9029518
NP27	sugar	45d	M	113	107.9478818	84.12093264	0	192.0688145
NP35	sugar	45d	M	86	60.00970356	52.1361228	11.27283033	123.4186567
NP26	sugar	45d	M	86	4.248494475	3.4509345	7.10541192	14.8048409
yC15	sugar + CCF	14d	M	98	200.504255	183.9893021	41.99395512	426.4875122
yC13	sugar + CCF	14d	M	91	44.13496752	33.85212288	38.68766472	116.6747551
yC2	sugar + CCF	14d	M	94	99.52892256	89.6205564	20.81248668	209.9619656
yC13	sugar + CCF	14d	M	81	44.13496752	33.85212288	38.68766472	116.6747551
yC16	sugar + CCF	14d	M	68	105.7497266	62.27744688	50.62629192	218.6534654
yC5	sugar + CCF	14d	M	130	169.5225211	152.3018035	35.48573652	357.3100612
yC9	sugar + CCF	14d	M	104	92.98390968	88.26975744	22.66535418	203.9190213
yC6	sugar + CCF	14d	M	108	327.7531987	281.1418301	62.58161796	671.4766468
yC11	sugar + CCF	14d	F	110	136.4446366	109.9512276	93.2985636	339.6944278	5	4.588101929	7.497662322	14.93443888	27.02020313	5.404040626
yC12	sugar + CCF	14d	F	119	118.6045745	91.16326104	90.2107656	299.9786011	6	3.066225109	5.259513071	12.07340708	20.39914526	3.399857543
yC7	sugar + CCF	14d	F	116	284.5766851	188.8769962	167.7569995	641.2106808	2	2.438829355	2.787299107	5.163604821	10.38973328	5.194866642
yC14	sugar + CCF	14d	F	143	220.8069365	171.1495858	74.9615856	466.9181078	1
yC10	sugar + CCF	14d	F	96	70.85560236	40.32930588	55.451937	166.6368452	0
yC8	sugar + CCF	14d	F	128	181.4401915	148.6524343	186.8976442	516.99027	3	1.836243918	3.167022746	8.69495429	13.69822095	4.566073651
yC1	sugar + CCF	14d	F	109	86.63405256	92.65788048	113.9068946	293.1988277	9	4.657395527	10.0809049	22.81172356	37.55002398	4.172224887
yC4	sugar + CCF	14d	F	128	174.3503995	159.8453813	78.09641208	412.2921929	5	9.180347767	13.17524778	12.53472392	34.89031946	6.978063892
yNP1	sugar	14d	M	72	42.555513	23.62980432	7.746964725	73.93228205
YNP2	sugar	14d	F	160	51.81955968	32.22120432	29.50364238	113.5444064	0
yNP3	sugar	14d	M	60	88.02462504	43.03324368	17.66536362	148.7232323
yNP4	sugar	14d	M	91	163.8936845	137.0115713	15.06482454	315.9700803
yNP5	sugar	14d	M	82	95.05772712	88.2002448	28.3056438	211.5636157
yNP7	sugar	14d	M	78	94.57620912	90.42471144	41.7228576	226.7237782
yNP8	sugar	14d	F	101	179.5530494	140.5196952	70.83436584	390.9071105	7	5.270871028	7.922589255	9.432120494	22.62558078	3.232225825
yNP9	sugar	14d	M	78	47.13886728	34.7107767	28.78638924	110.6360332
yNP10	sugar	14d	M	102	143.348952	111.645505	18.78608622	273.7805432
yNP11	sugar	14d	F	76	47.25603	33.93860076	64.99541508	146.1900458	5	1.257483229	2.311660978	11.42843816	14.99758236	2.999516473
yNP12	sugar	14d	F	115	165.1749797	153.1337885	43.47176028	361.7805284	5	7.838421475	13.28145868	10.65630258	31.77618274	6.355236547
yNP13	sugar	14d	F	104	152.4742531	142.2006348	50.86666464	345.5415526	0
yNP14	sugar	14d	F	156	243.8551541	194.6294069	175.719145	614.2037059	0
yNP15	sugar	14d	M	111	179.4180557	137.2391302	47.17618992	363.8333758
yNP16	sugar	14d	F	163	136.2308417	104.0177981	82.22602056	322.4746603	5	3.515000476	5.283713407	13.36993923	22.16865312	4.433730623
yF1	sugar + flowers	14d	M	111	21.61511436	15.65922843	34.22726736	71.50161015
yF2	sugar + flowers	14d	F	141	167.9000208	125.188837	40.20388032	333.2927381	0
yF3	sugar + flowers	14d	F	112	202.0927094	177.0109186	84.97907808	464.0827061	0
yF4	sugar + flowers	14d	M	76	62.35781088	26.98021278	11.33762436	100.675648
yF5	sugar + flowers	14d	M	83	101.8971031	59.19472824	20.5052853	181.5971167
yF6	sugar + flowers	14d	M	104	132.487007	110.3429422	37.117845	279.9477942
yF7	sugar + flowers	14d	F	112	160.8556234	97.15078752	73.84022808	331.846639	2	1.28253849	1.900662262	4.569556069	7.752756822	3.876378411
yF8	sugar + flowers	14d	F	115	168.3293688	141.5211816	64.88412204	374.7346724	6	7.94996606	12.06846908	13.03596637	33.05440151	5.509066918
yF9	sugar + flowers	14d	M	116	123.7389283	107.3277826	24.35630376	255.4230146
yF10	sugar + flowers	14d	M	103	168.1913203	129.2842042	101.478642	398.9541665
yF11	sugar + flowers	14d	M	97	169.0332154	97.56072384	25.61054604	292.2044852
yF13	sugar + flowers	14d	M	76	89.57928216	60.74540712	31.08538794	181.4100772
yF14	sugar + flowers	14d	F	144	224.9570222	169.6340184	62.82430392	457.4153446	10	7.431541846	10.09005625	10.1664256	27.68802369	2.768802369
yF15	sugar + flowers	14d	F	112	102.5686531	89.6924844	33.3410922	225.6022297	0
yF16	sugar + flowers	14d	M	119	213.3469728	144.3528271	41.25793632	398.9577362
1	unfed	0d	F	83.6	27.4944336	17.67806091	0	45.17249451
2	unfed	0d	M	114.3	114.0922114	99.37746528	0	213.4696766
3	unfed	0d	F	74.2	51.4614204	35.07629526	0	86.53771566
4	unfed	0d	M	51.7	131.0323654	99.83738712	0	230.8697525
5	unfed	0d	F	66.1	59.25380688	32.40164592	0	91.6554528
6	unfed	0d	M	101.3	169.3817376	171.3798974	0	340.761635
7	unfed	0d	F	72.2	136.6794326	80.30572944	0	216.9851621
8	unfed	0d	M	48.5	10.36869648	4.189439145	0	14.55813563
9	unfed	0d	F	138.5	299.8813296	255.2309669	0	555.1122965
10	unfed	0d	M	93.6	31.91902236	25.94968656	0	57.86870892
11	unfed	0d	F	88.9	34.35248424	23.64012732	0	57.99261156
12	unfed	0d	M	78.3	35.52273948	18.51846744	0	54.04120692
13	unfed	0d	F	85	40.23966228	26.02400328	0	66.26366556
14	unfed	0d	M	85.9	72.1925796	32.6435127	0	104.8360923
15	unfed	0d	F	90
16	unfed	0d	M	49.4	19.32971538	9.42823455	0	28.75794993
